# Systematic functional genetic analysis of cell-substrate adhesion

**DOI:** 10.64898/2026.07.24.740569

**Authors:** Kaitlyn Manzer, Kuan-Chung Su, Matteo Di Bernardo, Heather R. Keys, Russell Walton, Brittania Moodie, Bingbing Yuan, Paul C. Blainey, Iain Cheeseman

## Abstract

Cellular adhesion is critical for tissue organization and integrity, but the full complement of proteins required for proper adhesion remains unresolved. Here, we define the requirements for cell-substrate adhesion in cultured human cells using orthogonal, large-scale functional genetic approaches. Using mechanical assays to test the maintenance (“shake-off”) or formation of adhesion and parallel large-scale assays of cell morphology, we identify dozens of gene targets with roles in adhesion. Our analyses reveal dynamic requirements for adhesion across timepoints and cell lines. We additionally conduct targeted downstream mechanistic analyses to resolve the molecular basis for altered adhesion. Collectively, we identify established and uncharacterized regulators of adhesion, including genes involved in mitosis, focal adhesions, actin regulation, and membrane trafficking. Unexpectedly, we find that cells that fail cytokinesis display impaired adhesion, with strongly altered actin organization and nuclear dynamics. Together, this work provides a comprehensive view of the genetic requirements for cell-substrate adhesion.
