## Supplemental Table 7 for "Systematic functional genetic analysis of cell-substrate adhesion"

### Sheet: Table S7
Name	Description	Cas9 sgRNA sequence	Source	Parental
HeLa	Parental	NA	Cheeseman Lab	NA
RPE1	Parental	NA	Cheeseman Lab	NA
cTT20	Dox-inducible Cas9 (HeLa)	NA	McKinley et al., 2015	HeLa
cTT33.1	Dox-inducible Cas9 (RPE1)	NA	McKinley et al., 2017	RPE1
cKC443	Inducible control-guide HS1	GCCGATGGTGAAGTGGTAAG	Funk, Su, et al., 2022	cTT20
cKC566	Inducible knockout of COPA	TTGTGATCTGTAACCGCAAA	This study	cTT20
cKC576	Inducible knockout of MYH9	TGGATTACAAAGCTGACGAG	This study	cTT20
cKC580	Dox-inducible Cas9, PuroR KO (RPE1)	N/A	This study	cTT33.1
cKC659	Inducible knockout of KCTD10, sgRNA #1	GCAGCTCCTCGATCTCCCGG	This study	cTT20
cKC792	Inducible knockout of ITGAV	GGAATTGATAGCGTATCTGC	This study	cTT20
cKMM38	Inducible knockout for KCTD10, sgRNA #2	GCTTCCCACAGCGGTCAATG	This study	cTT20
cKMM39	Inducible knockout for KCTD10, sgRNA #2	TGTCTCTGCGCTTTAACGGA	This study	cTT20
cKMKO B2.4	Inducible knockout of ECT2	TACAACGGGCGACATGAAAA	McKinley et al., 2017	cTT20
cKMKO C1.2	Inducible knockout of CHEK1	TAGTAAAATTCTATGGTCAC	McKinley et al., 2017	cTT20
cKMKO F10.4	Inducible knockout of WEE1	TTCTGCACTCTTTCTAGAAG	McKinley et al., 2017	cTT20
cKMMO G1.2	Inducible knockout of PRC1	CCTCAGTTCTTTGTAACCGC	McKinley et al., 2017	cTT20
